# Responsiveness to perturbations is a hallmark of transcription factors that maintain cell identity

**DOI:** 10.1101/2020.06.11.147207

**Authors:** Ian A. Mellis, Hailey I. Edelstein, Rachel Truitt, Lauren E. Beck, Orsolya Symmons, Yogesh Goyal, Margaret C. Dunagin, Ricardo A. Linares Saldana, Parisha P. Shah, Wenli Yang, Rajan Jain, Arjun Raj

## Abstract

Our ability to identify the particular transcription factors that maintain cell type is limited. Identification of factors by their cell type-specific expression or their participation in developmental regulation has been only modestly successful. We hypothesized that because cell type is often resilient to perturbations, the transcriptional response to perturbations would identify identity-maintaining factors. We developed Perturbation Panel Profiling (P^3^) as a framework for perturbing cells in dozens of conditions and measuring gene expression responsiveness transcriptome-wide. Applying P^3^ to human iPSC-derived cardiac myocytes showed that transcription factors known to function in cardiac differentiation and maintenance were among the most frequently up-regulated (most responsive). We reasoned that one potential function of responsive genes may be to maintain cellular identity. We identified responsive transcription factors in fibroblasts using P^3^ and found that suppressing their expression led to enhanced reprogramming efficiency. We propose that responsiveness to perturbations is a property of factors that help maintain cellular identity.
