## Supplementary Table 1 for "Responsiveness to perturbations is a hallmark of transcription factors that maintain cell identity"

### Sheet: Sheet1
Single-drug perturbation conditions:
Catalog.No.	Product.Name	Class	Targets	Median IC50 (nM) for dilutions	Info from SelleckChem	drugIDforPlating	deliveredPlateID	deliveredPlatePosition	test4StocksPlatePosition	100x target concentration (nM)	target volume (uL)	starting volume (uL)	100x deliveryStock concentration (uM)	total 100XdeliveryStock volume (uL)	SelleckChem concentration (uM)	SelleckChem stock volume	DMSO volume
S1028	Lapatinib (GW-572016) Ditosylate	kinase	HER2,EGFR	10	Lapatinib Ditosylate (GW572016, GW2016) is a potent EGFR and ErbB2 inhibitor with IC50 of 10.8 and 9.2 nM, respectively.	d13	Z204925	B_1	A_1	1000	250	0.7	357.143	200	10000	7.14286	192.857
S1018	Dovitinib (TKI-258, CHIR-258)	kinase	FGFR,FLT3,c-Kit,VEGFR,PDGFR	5	Dovitinib (TKI258, CHIR258) is a multitargeted RTK inhibitor, mostly for class III (FLT3/c-Kit) with IC50 of 1 nM/2 nM, also potent to class IV (FGFR1/3) and class V (VEGFR1-4) RTKs with IC50 of 8-13 nM, less potent to InsR, EGFR, c-Met, EphA2, Tie2, IGF-1R and HER2. Phase 4.	d14	Z204925	A_1	B_1	500	250	0.7	178.571	200	10000	3.57143	196.429
S1119	Cabozantinib (XL184, BMS-907351)	kinase	FLT3,Tie-2,c-Kit,c-Met,VEGFR,Axl	7	Cabozantinib (XL184, BMS-907351) is a potent VEGFR2 inhibitor with IC50 of 0.035 nM and also inhibits c-Met, Ret, Kit, Flt-1/3/4, Tie2, and AXL with IC50 of 1.3 nM, 4 nM, 4.6 nM, 12 nM/11.3 nM/6 nM, 14.3 nM and 7 nM, respectively.	d15	Z204925	G_1	C_1	700	250	0.7	250	200	10000	5	195
S1075	SB216763	kinase	GSK-3	34.3	SB216763 is a potent and selective GSK-3 inhibitor with IC50 of 34.3 nM for GSK-3Î± and equally effective at inhibiting human GSK-3Î².	d16	Z204925	D_1	D_1	3430	250	0.7	1225	200	10000	24.5	175.5
S2703	GSK1838705A	kinase	IGF-1R,ALK	1	GSK1838705A is a potent IGF-1R inhibitor with IC50 of 2.0 nM, modestly potent to IR and ALK with IC50 of 1.6 nM and 0.5 nM, respectively, and little activity to other protein kinases.	d17	Z204925	B_2	E_1	100	250	0.7	35.7143	200	10000	0.714286	199.286
S1143	AG-490 (Tyrphostin B42)	kinase	JAK,EGFR	100	AG-490 (Tyrphostin B42) is an inhibitor of EGFR with IC50 of 0.1 Î¼M, 135-fold more selective for EGFR versus ErbB2, also inhibits JAK2 with no activity to Lck, Lyn, Btk, Syk and Src.	d18	Z204925	H_1	F_1	10000	250	0.7	3571.43	200	10000	71.4286	128.571
S7399	FLI-06	GPCR	Notch	2300	FLI-06 is a novel inhibitor of Notch signaling with EC50 of 2.3 Î¼M.	d19	Z204925	D_2	G_1	230000	250	0.7	10000	200	10000	200	0
S1630	Allopurinol	GPCR	OX Receptor	7800	Allopurinol (Zyloprim) is a xanthine oxidase inhibitor with an IC50 of 7.82Â±0.12 Î¼M.	d20	Z204925	A_2	H_1	780000	250	0.7	10000	200	10000	200	0
S1076	SB203580	kinase	p38 MAPK	400	SB203580 is a p38 MAPK inhibitor with IC50 of 0.3-0.5 Î¼M, 10-fold less sensitive to SAPK3(106T) and SAPK4(106T) and blocks PKB phosphorylation with IC50 of 3-5 Î¼M.	d21	Z204925	E_1	A_2	40000	250	0.7	10000	200	10000	200	0
S1038	PI-103	kinase	PI3K,Autophagy,DNA-PK,mTOR	16	PI-103 is a multi-targeted PI3K inhibitor for p110Î±/Î²/Î´/Î³ with IC50 of 2 nM/3 nM/3 nM/15 nM, less potent to mTOR/DNA-PK with IC50 of 30 nM/23 nM.	d23	Z204925	C_1	B_2	1600	250	0.7	571.429	200	10000	11.4286	188.571
S1111	Foretinib (GSK1363089)	kinase	VEGFR,c-Met	0.7	Foretinib (GSK1363089) is an ATP-competitive inhibitor of HGFR and VEGFR, mostly for Met and KDR with IC50 of 0.4 nM and 0.9 nM. Less potent against Ron, Flt-1/3/4, Kit, PDGFRÎ±/Î² and Tie-2, and little activity to FGFR1 and EGFR. Phase 2.	d24	Z204925	F_1	C_2	70	250	0.7	25	200	10000	0.5	199.5
S1021	Dasatinib	kinase	Bcr-Abl,c-Kit,Src	1	Dasatinib is a novel, potent and multi-targeted inhibitor that targets Abl, Src and c-Kit, with IC50 of ï¼œ1 nM, 0.8 nM and 79 nM, respectively.	d2	Z188653	B_1	D_2	100	250	0.7	35.7143	200	10000	0.714286	199.286
S1068	Crizotinib (PF-02341066)	kinase	c-Met,ALK	24	PF-2341066 (Crizotinib) is a potent inhibitor of c-Met and ALK with IC50 of 11 nM and 24 nM, respectivley.	d7	Z188653	H_1	E_2	2400	250	0.7	857.143	200	10000	17.1429	182.857
S1039	Rapamycin (Sirolimus)	kinase	Autophagy,mTOR	1	Rapamycin (Sirolimus, AY-22989, WY-090217) is a specific mTOR inhibitor with IC50 of ~0.1 nM.	d5	Z188653	F_1	F_2	100	250	0.7	35.7143	200	10000	0.714286	199.286
S1023	Erlotinib HCl (OSI-744)	kinase	Autophagy,EGFR	2	Erlotinib HCl (OSI-744) is an EGFR inhibitor with IC50 of 2 nM, >1000-fold more sensitive for EGFR than human c-Src or v-Abl. Phase 3.	d3	Z188653	C_1	G_2	200	250	0.7	71.4286	200	10000	1.42857	198.571
S2743	PF-04691502	kinase	Akt,mTOR,PI3K	2	PF-04691502 is an ATP-competitive PI3K(Î±/Î²/Î´/Î³)/mTOR dual inhibitor with Ki of 1.8 nM/2.1 nM/1.6 nM/1.9 nM and 16 nM, little activity against either Vps34, AKT, PDK1, p70S6K, MEK, ERK, p38, or JNK. Phase 2.	d25	Z188653	F_4	H_2	200	250	0.7	71.4286	200	10000	1.42857	198.571
S1092	KU-55933 (ATM Kinase Inhibitor)	kinase	ATM/ATR	7	13 and 100000	d8	Z188653	A_2	A_3	700	250	0.7	250	200	10000	5	195
S2817	Torin 2	kinase	ATM/ATR,mTOR	0.25	Torin 2 is a potent and selective mTOR inhibitor with IC50 of 0.25 nM; 800-fold greater selectivity for mTOR than PI3K and improved pharmacokinetic properties. Inhibition of ATM/ATR/DNA-PK with EC50 of 28 nM/35 nM/118 nM, respectively.	d26	Z188653	G_4	B_3	25	250	0.7	8.92857	200	10000	0.178571	199.821
S1105	LY294002	kinase	Autophagy,PI3K	0.6	LY294002 is the first synthetic molecule known to inhibit PI3KÎ±/Î´/Î² with IC50 of 0.5 Î¼M/0.57 Î¼M/0.97 Î¼M, respectively; more stable in solution than Wortmannin, and also blocks autophagosome formation.	d27	Z188653	D_2	C_3	60	250	0.7	21.4286	200	10000	0.428571	199.571
S1049	Y-27632 2HCl	kinase	Autophagy,ROCK	140	Y-27632 2HCl is a selective ROCK1 (p160ROCK) inhibitor with Ki of 140 nM, exhibits >200-fold selectivity over other kinases, including PKC, cAMP-dependent protein kinase, MLCK and PAK.	d28	Z188653	G_1	D_3	14000	250	0.7	5000	200	10000	100	100
S1561	BMS-777607	kinase	Axl,c-Met	3	BMS-777607 is a Met-related inhibitor for c-Met, Axl, Ron and Tyro3 with IC50 of 3.9 nM, 1.1 nM, 1.8 nM and 4.3 nM, 40-fold more selective for Met-related targets versus Lck, VEGFR-2, and TrkA/B, and more than 500-fold greater selectivity versus all other receptor and non receptor kinases. Phase 1/2.	d29	Z188653	E_3	E_3	300	250	0.7	107.143	200	10000	2.14286	197.857
S1220	OSI-930	kinase	c-Kit,CSF-1R,VEGFR	15	OSI-930 is a potent inhibitor of Kit, KDR and CSF-1R with IC50 of 80 nM, 9 nM and 15 nM, respectively; also potent to Flt-1, c-Raf and Lck and low activity against PDGFRÎ±/Î², Flt-3 and Abl. Phase 1.	d30	Z188653	A_3	F_3	1500	250	0.7	535.714	200	10000	10.7143	189.286
S1114	JNJ-38877605	kinase	c-Met	4	JNJ-38877605 is an ATP-competitive inhibitor of c-Met with IC50 of 4 nM, 600-fold selective for c-Met than 200 other tyrosine and serine-threonine kinases. Phase 1.	d31	Z188653	E_2	G_3	400	250	0.7	142.857	200	10000	2.85714	197.143
S1117	Triciribine	kinase	Akt	130	Triciribine is a DNA synthesis inhibitor, also inhibits Akt and HIV-1 with IC50 of 130 nM and 20 nM, respectively; does not inhibit PI3K/PDK1; 5000-fold less active in cells lacking adenosine kinase. Phase 1/2.	d32	Z188653	F_2	H_3	13000	250	0.7	4642.86	200	10000	92.8571	107.143
S1171	CYC116	kinase	Aurora Kinase,VEGFR	9	CYC116 is a potent inhibitor of Aurora A/B with Ki of 8.0 nM/9.2 nM, is less potent to VEGFR2 (Ki of 44 nM), with 50-fold greater potency than CDKs, not active against PKA, Akt/PKB, PKC, no effect on GSK-3Î±/Î², CK2, Plk1 and SAPK2A. Phase 1.	d33	Z188653	G_2	A_4	900	250	0.7	321.429	200	10000	6.42857	193.571
Note: above conditions included on "RNAtagTest4 (fibroblast)" and "iCardTest4 (iPSC-CM)" plates, with randomized well positions. Can't reach 100x IC50 for:
drug	max fold IC50	to use max, then 1/10 and 1/100 max for respective plates
FLI06	~10x
Allopurinol	~1x
SB203580	~66x
Catalog.No.	Product.Name	Targets	Information	GeneSymbolList	medianIC50	Delivered.Plate.ID	Delivered.Well	100x target concentration(nM)	target volume (uL)	starting volume (uL)	100x deliveryStock concentration (uM)	total 100XdeliveryStock volume (uL)	SelleckChem concentration (uM)	SelleckChem stock volume	DMSO volume
S1107	Danusertib (PHA-739358)	c-RET,FGFR,Bcr-Abl,Aurora Kinase	Danusertib (PHA-739358) is an Aurora kinase inhibitor for Aurora A/B/C with IC50 of 13 nM/79 nM/61 nM, modestly potent to Abl, TrkA, c-RET and FGFR1, and less potent to Lck, VEGFR2/3, c-Kit, CDK2, etc. Phase 2.	AURKA^AURKB^AURKC^ABL1^NTRK1^RET^FGFR1	61	Z218164	A1	6100	250	0.7	2178.57	100	10000	21.7857	78.2143
S1124	BMS-754807	IGF-1R,Trk receptor,c-Met	BMS-754807 is a potent and reversible inhibitor of IGF-1R/InsR with IC50 of 1.8 nM/1.7 nM, less potent to Met, Aurora A/B, TrkA/B and Ron, and shows little activity to Flt3, Lck, MK2, PKA, PKC etc. Phase 1/2.	IGF1R^INSR^MET^AURKA^AURKB^NTRK1^NTRK2^MST1R	7.4	Z218164	B1	740	250	0.7	264.286	200	10000	5.28571	194.714
S1134	AT9283	JAK,Aurora Kinase,Bcr-Abl	AT9283 is a potent JAK2/3 inhibitor with IC50 of 1.2 nM/1.1 nM; also potent to Aurora A/B, Abl(T315I). Phase 1/2.	JAK2^JAK3^AURKA^AURKB^ABL1	10	Z218164	C1	1000	250	0.7	357.143	200	10000	7.14286	192.857
S1178	Regorafenib (BAY 73-4506)	c-RET,VEGFR	Regorafenib (BAY 73-4506) is a multi-target inhibitor for VEGFR1, VEGFR2, VEGFR3, PDGFRÎ², Kit, RET and Raf-1 with IC50 of 13 nM/4.2 nM/46 nM, 22 nM, 7 nM, 1.5 nM and 2.5 nM, respectively.	FLT1^KDR^PDGFRA^KIT^RET^RAF1	10	Z218164	D1	1000	250	0.7	357.143	200	10000	7.14286	192.857
S1194	CUDC-101	HDAC,HER2,EGFR	CUDC-101 is a potent multi-targeted inhibitor against HDAC, EGFR and HER2 with IC50 of 4.4 nM, 2.4 nM, and 15.7 nM, and inhibits class I/II HDACs, but not class III, Sir-type HDACs. Phase 1.	EGFR^ERBB2^HDAC1^HDAC2^HDAC3^HDAC8^HDAC4^HDAC5^HDAC7^HDAC9^HDAC6^HDAC10	13	Z218164	E1	1300	250	0.7	464.286	200	10000	9.28571	190.714
S1275	BX-912	PDK-1	BX912 is a potent and specific PDK1 inhibitor with IC50 of 12 nM, 9- and 105- fold greater selectivity for PDK1 than PKA and PKC, respectively. In comparison to GSK3Î², selectivity for PDK1 is 600-fold.	PDK1^PRKACA^PRKACB	200	Z218164	F1	20000	250	0.7	7142.86	200	10000	35	0
S1486	AEE788 (NVP-AEE788)	HER2,VEGFR,EGFR	AEE788 is a potent inhibitor of EGFR and HER2/ErbB2 with IC50 of 2 nM and 6 nM, less potent to VEGFR2/KDR, c-Abl, c-Src, and Flt-1, does not inhibit Ins-R, IGF-1R, PKCÎ± and CDK1. Phase 1/2.	EGFR^ERBB2^KDR^ABL1^SRC^FLT1	52	Z218164	G1	5200	250	0.7	1857.14	200	10000	37.1429	162.857
S2013	PF-573228	FAK	PF-573228 is an ATP-competitive inhibitor of FAK with IC50 of 4 nM, ~50- to 250-fold selective for FAK than Pyk2, CDK1/7 and GSK-3Î².	PTK2^CDK1^CDK7^GSK3A^GSK3B^PTK2B	4	Z218164	H1	400	250	0.7	142.857	200	10000	2.85714	197.143
S2179	LY2784544	JAK	LY2784544 is a potent JAK2 inhibitor with IC50 of 3 nM, effective in JAK2V617F, 8- and 20-fold selective versus JAK1 and JAK3. Phase 2.	JAK1^JAK2^JAK3	48	Z218164	A2	4800	250	0.7	1714.29	200	10000	34.2857	165.714
S2243	Degrasyn (WP1130)	DUB,Bcr-Abl	WP1130 (Degrasyn) is a selective deubiquitinase (DUB: USP5, UCH-L1, USP9x, USP14, and UCH37) inhibitor and also suppresses Bcr/Abl, also a JAK2 transducer (without affecting 20S proteasome) and activator of transcription (STAT).	USP5^UCHL1^USP9X^USP14^UCHL5^BCR^ABL1^JAK2	1000	Z218164	B2	100000	250	0.7	35714.3	200	10000	35	0
S2449	Forskolin	cAMP	Forskolin is a ubiquitous activator of eukaryotic adenylyl cyclase (AC), commonly used to raise levels of cAMP in the study and research of cell physiology.	ADCY1^ADCY2^ADCY3^ADCY4^ADCY5^ADCY6^ADCY7^ADCY8^ADCY9^ADCY10	500	Z218164	C2	50000	250	0.7	17857.1	200	10000	35	0
S2622	PP121	DNA-PK,PDGFR,mTOR	PP-121 is a multi-targeted inhibitor of PDGFR, Hck, mTOR, VEGFR2, Src and Abl with IC50 of 2 nM, 8 nM, 10 nM, 12 nM, 14 nM and 18 nM, also inhibits DNA-PK with IC50 of 60 nM.	PDGFRA^PDGFRB^HCK^KDR^SRC^ABL1^MTOR^PRKDC	11	Z218164	D2	1100	250	0.7	392.857	200	10000	7.85714	192.143
S2634	DCC-2036 (Rebastinib)	Bcr-Abl	DCC-2036 is a conformational control Bcr-Abl inhibitor for Abl1(WT) and Abl1(T315I) with IC50 of 0.8 nM and 4 nM, also inhibits SRC, LYN, FGR, HCK, KDR, FLT3, and Tie-2, and low activity to seen towards c-Kit. Phase 1/2.	ABL1^SRC^LYN^FGR^HCK^KDR^FLT3^TEK	3	Z218164	E2	300	250	0.7	107.143	200	10000	2.14286	197.857
S2658	GSK2126458 (GSK458)	PI3K,mTOR	GSK2126458 is a highly selective and potent inhibitor of p110Î±/Î²/Î´/Î³, mTORC1/2 with Ki of 0.019 nM/0.13 nM/0.024 nM/0.06 nM and 0.18 nM/0.3 nM, respectively. Phase 1.	MTOR^RPTOR^RICTOR^MLST8^MAPKAP1	6	Z218164	F2	600	250	0.7	214.286	200	10000	4.28571	195.714
S2692	TG101209	JAK,FLT3,c-RET	TG101209 is a selective JAK2 inhibitor with IC50 of 6 nM, less potent to Flt3 and RET with IC50 of 25 nM and 17 nM, ~30-fold selective for JAK2 than JAK3, sensitive to JAK2V617F and MPLW515L/K mutations.	JAK2^JAK3^FLT3^RET	21	Z218164	G2	2100	250	0.7	750	200	10000	15	185
S2791	Sotrastaurin	PKC	Sotrastaurin is a potent and selective pan-PKC inhibitor, mostly for PKCÎ¸ with Ki of 0.22 nM; inactive to PKCÎ¶. Phase 1/2.	PRKCA^PRKCB^PRKCG^PRKCE^PRKCD^PRKCZ^PRKCH^PRKCI^PRKCQ	1.5	Z218164	H2	150	250	0.7	53.5714	200	10000	1.07143	198.929
S2801	AZD4547	FGFR	AZD4547 is a novel selective FGFR inhibitor targeting FGFR1/2/3 with IC50 of 0.2 nM/2.5 nM/1.8 nM, weaker activity against FGFR4, VEGFR2(KDR), and little activity observed against IGFR, CDK2, and p38. Phase 1/2.	FGFR1^FGFR2^FGFR3^FGFR4^KDR^IGF2^CDK2^MAPK14	2	Z218164	A3	200	250	0.7	71.4286	200	10000	1.42857	198.571
S2820	TAE226 (NVP-TAE226)	FAK	NVP-TAE226 is a potent FAK inhibitor with IC50 of 5.5 nM and modestly potent to Pyk2, ~10- to 100-fold less potent against InsR, IGF-1R, ALK, and c-Met.	PTK2^PTK2B^ALK^INSR^MET^IGF1R	50	Z218164	B3	5000	250	0.7	1785.71	200	10000	35.7143	164.286
S2867	WHI-P154	JAK,EGFR	WHI-P154 is a potent JAK3 inhibitor with IC50 of 1.8 Î¼M, no activity against JAK1 or JAK2, also inhibits EGFR, Src, Abl, VEGFR and MAPK, prevents Stat3, but not Stat5 phosphorylation.	JAK3^EGFR^SRC^ABL1^FLT1^MAPK1	50	Z218164	C3	5000	250	0.7	1785.71	200	10000	35.7143	164.286
S2891	GW441756	Trk receptor	GW441756 is a potent, selective inhibitor of TrkA with IC50 of 2 nM, with very little activity to c-Raf1 and CDK2.	NTRK1^RAF1^CDK2	2	Z218164	D3	200	250	0.7	71.4286	200	10000	1.42857	198.571
S2913	BAY 11-7082	IÎºB/IKK,E2 conjugating	BAY 11-7082 is a NF-ÎºB inhibitor, inhibits TNFÎ±-induced IÎºBÎ± phosphorylation with IC50 of 10 Î¼M.	NFKB1^NFKB2^RELA^RELB^REL	5000	Z218164	E3	500000	250	0.7	178571	200	10000	35	0
S7050	AZ20	ATM/ATR	AZ20 is a novel potent and selective inhibitor of ATR kinase with IC50 of 5 nM, 8-fold selectivity over mTOR.	MTOR^ATR	5	Z218164	F3	500	250	0.7	178.571	200	10000	3.57143	196.429
S7195	RKI-1447	ROCK	RKI-1447 is a potent inhibitor of ROCK1 and ROCK2, with IC50 of 14.5 nM and 6.2 nM, respectively, has anti-invasive and antitumor activities.	ROCK1^ROCK2	10	Z218164	G3	1000	250	0.7	357.143	200	10000	7.14286	192.857
S7338	AZ191	Others	AZ191 is a potent and selective DYRK1B inhibitor with IC50 of 17 nM, about 5- and 110-fold selectivity over DYRK1A and DYRK2, respectively.	DYRK1B^DYRK1A^DYRK2	50	Z218164	H3	5000	250	0.7	1785.71	200	10000	35.7143	164.286
S8015	CEP-32496	CSF-1R,Raf	CEP-32496 is a highly potent inhibitor of BRAF(V600E/WT) and c-Raf with Kd of 14 nM/36 nM and 39 nM, also potent to Abl-1, c-Kit, Ret, PDGFRÎ² and VEGFR2, respectively; insignificant affinity for MEK-1, MEK-2, ERK-1 and ERK-2. Phase 1/2.	BRAF^RAF1^ABL1^KIT^RET^PDGFRA^KDR	2	Z218164	A4	200	250	0.7	71.4286	200	10000	1.42857	198.571
Note: above conditions included on "RNAtagTest5 (fibroblast)" and "iCardTest5 (iPSC-CM)" plates, with randomized well positions. Can't reach 100x IC50 for:
drug
BX-912
Degrasyn (WP1130)
Forskolin
BAY 11-7082
instead will use 10mM stock as delivery stock
Unless otherwise noted above, each drug delivered in a single-drug perturbation condition was delivered at a final concentration of 100x medianIC50
Paired-drug perturbation conditions:
Catalog.No.	Product.Name	Class	M.w.	Targets	Information	Max.Solubility.in.DMSO..mM.	Pathway	medianIC50	100x target concentration(nM)	target volume (uL)	starting volume (uL)	100x deliveryStock concentration (uM)	total 100XdeliveryStock volume (uL)	SelleckChem concentration (uM)	SelleckChem stock volume	DMSO volume	deliveredPlateWell
S1008	Selumetinib (AZD6244)	kinase	457.68	MEK	Selumetinib (AZD6244) is a potent, highly selective MEK1 inhibitor with IC50 of 14 nM, also inhibits ERK1/2 phosphorylation with IC50 of 10 nM, no inhibition to p38Œ±, MKK6, EGFR, ErbB2, ERK2, B-Raf, etc. Phase 1/2.	201	MAPK	12	1200	250	0.35	857.143	100	10000	8.57143	91.4286	A_1
S1011	Afatinib (BIBW2992)	kinase	485.94	EGFR,HER2	Afatinib (BIBW2992) irreversibly inhibits EGFR/HER2 including EGFR(wt), EGFR(L858R), EGFR(L858R/T790M) and HER2 with IC50 of 0.5 nM, 0.4 nM, 10 nM and 14 nM, respectively; 100-fold more active against Gefitinib-resistant L858R-T790M EGFR mutant. Phase 3.	199	Protein Tyrosine Kinase	5.5	550	250	0.35	392.857	100	10000	3.92857	96.0714	B_1
S1014	Bosutinib (SKI-606)	kinase	530.45	Src	Bosutinib (SKI-606) is a novel, dual Src/Abl inhibitor with IC50 of 1.2 nM and 1 nM, respectively.	188	Angiogenesis	1.1	110	250	0.35	78.5714	100	10000	0.785714	99.2143	C_1
S1020	PD184352 (CI-1040)	kinase	478.67	MEK	CI-1040 (PD 184352) is an ATP non-competitive MEK1/2 inhibitor with IC50 of 17 nM, 100-fold more selective for MEK1/2 than MEK5. Phase 2.	200	MAPK	17	1700	250	0.35	1214.29	100	10000	12.1429	87.8571	D_1
S1022	Ridaforolimus (Deforolimus, MK-8669)	kinase	990.21	mTOR	Ridaforolimus (Deforolimus) is a selective mTOR inhibitor with IC50 of 0.2 nM; while not classified as a prodrug, mTOR inhibition and FKBP12 binding is similar to rapamycin.	199	PI3K/Akt/mTOR	0.2	100	250	0.35	71.4286	200	10000	1.42857	198.571	E_1
S1034	NVP-AEW541	kinase	439.55	IGF-1R	NVP-AEW541 is a potent inhibitor of IGF-1R with IC50 of 86 nM, 27-fold greater selectivity for IGF-1R than InsR.	200	Protein Tyrosine Kinase	86	8600	250	0.35	6142.86	100	10000	61.4286	38.5714	F_1
S1040	Sorafenib Tosylate	kinase	637.03	PDGFR,Raf,VEGFR	Sorafenib Tosylate (Bay 43-9006) is a multikinase inhibitor of Raf-1, B-Raf and VEGFR-2 with IC50 of 6 nM, 22 nM and 90 nM, respectively.	199	MAPK	22	2200	250	0.35	1571.43	100	10000	15.7143	84.2857	G_1
S1044	Temsirolimus (CCI-779, NSC 683864)	kinase	1030.29	mTOR	Temsirolimus (CCI-779) is a specific mTOR inhibitor with IC50 of 1.76 ŒºM.	72	PI3K/Akt/mTOR	5.5	550	250	0.35	392.857	100	10000	3.92857	96.0714	H_1
S1056	AC480 (BMS-599626)	kinase	567.01	HER2,EGFR	AC480 (BMS-599626) is a selective and efficacious inhibitor of HER1 and HER2 with IC50 of 20 nM and 30 nM, ~8-fold less potent to HER4, >100-fold to VEGFR2, c-Kit, Lck, MET etc. Phase 1.	199	Protein Tyrosine Kinase	25	2500	250	0.35	1785.71	100	10000	17.8571	82.1429	A_2
S1077	SB202190 (FHPI)	kinase	331.34	p38 MAPK	SB202190 (FHPI) is a potent p38 MAPK inhibitor targeting p38Œ±/Œ≤ with IC50 of 50 nM/100 nM, sometimes used instead of SB 203580 to investigate potential roles for SAPK2a/p38 in vivo.	199	MAPK	75	7500	250	0.35	5357.14	100	10000	53.5714	46.4286	B_2
S1093	GSK1904529A	kinase	851.96	IGF-1R	GSK1904529A is a selective inhibitor of IGF-1R and IR with IC50 of 27 nM and 25 nM, >100-fold more selective for IGF-1R/InsR than Akt1/2, Aurora A/B,B-Raf, CDK2, EGFR etc.	145	Protein Tyrosine Kinase	26	2600	250	0.35	1857.14	100	10000	18.5714	81.4286	C_2
S1104	GDC-0879	kinase	334.37	Raf	GDC-0879 is a novel, potent, and selective B-Raf inhibitor with IC50 of 0.13 nM with activity against c-Raf as well; no inhibition known to other protein kinases.	200	MAPK	0.13	100	250	0.35	71.4286	200	10000	1.42857	198.571	D_2
S1109	BI 2536	kinase	521.66	PLK	BI2536 is a potent Plk1 inhibitor with IC50 of 0.83 nM. It shows 4- and 11-fold greater selectivity against Plk2 and Plk3. Phase 2.	40	Cell Cycle	3	300	250	0.35	214.286	100	10000	2.14286	97.8571	E_2
S1113	GSK690693	kinase	425.48	Akt	GSK690693 is a pan-Akt inhibitor targeting Akt1/2/3 with IC50 of 2 nM/13 nM/9 nM, also sensitive to the AGC kinase family: PKA, PrkX and PKC isozymes. Phase 1.	91	PI3K/Akt/mTOR	9	900	250	0.35	642.857	100	10000	6.42857	93.5714	F_2
S1120	Everolimus (RAD001)	kinase	958.22	mTOR	Everolimus (RAD001) is an mTOR inhibitor of FKBP12 with IC50 of 1.6-2.4 nM.	31	PI3K/Akt/mTOR	2	200	250	0.35	142.857	100	10000	1.42857	98.5714	G_2
S1145	SNS-032 (BMS-387032)	kinase	380.53	CDK	SNS-032 has firstly been described as a selective inhibitor of CDK2 with IC50 of 48 nM and is 10- and 20-fold selective over CDK1/CDK4. It is also found to be sensitive to CDK7/9 with IC50 of 62 nM/4 nM, with little effect on CDK6. Phase 1.	199	Cell Cycle	48	4800	250	0.35	3428.57	100	10000	34.2857	65.7143	H_2
S1167	CP-724714	kinase	469.53	EGFR,HER2	CP-724,714 is a potent, selective inhibitor of HER2/ErbB2 with IC50 of 10 nM, >640-fold selectivity against EGFR, InsR, IRG-1R, PDGFR, VEGFR2, Abl, Src, c-Met etc. Phase 2.	200	Protein Tyrosine Kinase	10	1000	250	0.35	714.286	100	10000	7.14286	92.8571	A_3
S1249	JNJ-7706621	kinase	394.36	CDK,Aurora Kinase	JNJ-7706621 is pan-CDK inhibitor with the highest potency on CDK1/2 with IC50 of 9 nM/4 nM and showing >6-fold selectivity for CDK1/2 than CDK3/4/6. It also potently inhibits Aurora A/B and has no activity on Plk1 and Wee1.	200	Cell Cycle	9	900	250	0.35	642.857	100	10000	6.42857	93.5714	B_3
S1274	BX-795	kinase	591.47	IŒ∫B/IKK,PDK-1	BX795 is a potent and specific PDK1 inhibitor with IC50 of 6 nM, 140- and 1600-fold more selective for PDK1 than PKA and PKC, respectively. Meanwhile, in comparison to GSK3Œ≤ more than 100-fold selectivity observed for PDK1.	169	PI3K/Akt/mTOR	6	600	250	0.35	428.571	100	10000	4.28571	95.7143	C_3
S1342	Genistein	kinase	270.24	Topoisomerase,EGFR	Genistein, a phytoestrogen found in soy products, is a highly specific inhibitor of protein tyrosine kinase (PTK) which blocks the mitogenic effect mediated by EGF on NIH-3T3 cells with IC50 of 12ŒºM or by insulin with IC50 of 19 ŒºM.	199	Protein Tyrosine Kinase	12000	1200000	250	0.35	857143	100	10000	35	0	D_3
S1362	Rigosertib (ON-01910)	kinase	473.47	PLK	Rigosertib (ON-01910) is a non-ATP-competitive inhibitor of PLK1 with IC50 of 9 nM. It shows 30-fold greater selectivity against Plk2 and no activity to Plk3. Phase 3.	200	Cell Cycle	9	900	250	0.35	642.857	100	10000	6.42857	93.5714	E_3
S1458	VX-745	kinase	436.26	p38 MAPK	VX-745 is a potent and selective inhibitor of p38Œ± with IC50 of 10 nM, 22-fold greater selectivity versus p38Œ≤ and no inhibition to p38Œ≥.	34	MAPK	10	1000	250	0.35	714.286	100	10000	7.14286	92.8571	F_3
S1460	SP600125	kinase	220.23	JNK	SP600125 is a broad-spectrum JNK inhibitor for JNK1, JNK2 and JNK3 with IC50 of 40 nM, 40 nM and 90 nM, respectively; 10-fold greater selectivity against MKK4, 25-fold greater selectivity against MKK3, MKK6, PKB, and PKCŒ±, and 100-fold selectivity against ERK2, p38, Chk1, EGFR etc.	199	MAPK	40	4000	250	0.35	2857.14	100	10000	28.5714	71.4286	G_3
S1490	Ponatinib (AP24534)	kinase	532.56	PDGFR,FGFR,VEGFR,Bcr-Abl	Ponatinib (AP24534) is a novel, potent multi-target inhibitor of Abl, PDGFRŒ±, VEGFR2, FGFR1 and Src with IC50 of 0.37 nM, 1.1 nM, 1.5 nM, 2.2 nM and 5.4 nM, respectively.	56	Angiogenesis	1.5	150	250	0.35	107.143	100	10000	1.07143	98.9286	H_3
S1556	PHT-427	kinase	409.61	PDK-1,Akt	PHT-427 is a dual Akt and PDPK1 inhibitor (high affinity binding for the PH domains of Akt and PDPK1) with Ki of 2.7 ŒºM and 5.2 ŒºM, respectively.	200	PI3K/Akt/mTOR	3700	370000	250	0.35	264286	100	10000	2642.86	-2542.86	A_4
S1558	AT7867	kinase	337.85	S6 Kinase,Akt	AT7867 is a potent ATP-competitive inhibitor of Akt1/2/3 and p70S6K/PKA with IC50 of 32 nM/17 nM/47 nM and 85 nM/20 nM, respectively; little activity outside the AGC kinase family.	201	PI3K/Akt/mTOR	40	4000	250	0.35	2857.14	100	10000	28.5714	71.4286	B_4
S1582	H 89 2HCl	kinase	519.28	PKA	H 89 2HCl is a potent PKA inhibitor with Ki of 48 nM, 10-fold selective for PKA than PKG, greater than 500-fold selectivity than PKC, MLCK, calmodulin kinase II and casein kinase I/II.	200	PI3K/Akt/mTOR	64	6400	250	0.35	4571.43	100	10000	45.7143	54.2857	C_4
S1590	TWS119	kinase	318.33	GSK-3	TWS119 is a GSK-3Œ≤ inhibitor with IC50 of 30 nM; capable of inducing neuronal differentiation and may be useful to stem cell biology.	201	PI3K/Akt/mTOR	30	3000	250	0.35	2142.86	100	10000	21.4286	78.5714	D_4
S2161	RAF265 (CHIR-265)	kinase	518.41	VEGFR,Raf	RAF265 (CHIR-265) is a potent selective inhibitor of C-Raf/B-Raf/B-Raf V600E with IC50 of 3-60 nM, and exhibits potent inhibition on VEGFR2 phosphorylation with EC50 of 30 nM. Phase 2.	192	MAPK	30	3000	250	0.35	2142.86	100	10000	21.4286	78.5714	E_4
S2163	PF-4708671	kinase	390.41	S6 Kinase	PF-4708671 is a cell-permeable inhibitor of p70 ribosomal S6 kinase (S6K1 isoform) with Ki/IC50 of 20 nM/160 nM, 400-fold greater selectivity for S6K1 than S6K2, and 4- and >20-fold selectivity for S6K1 than MSK1 and RSK1/2, respectively. First S6K1-specific inhibitor to be reported.	76	PI3K/Akt/mTOR	160	16000	250	0.35	11428.6	100	10000	35	0	F_4
S2202	NVP-BHG712	kinase	503.48	Raf,Src,Bcr-Abl,VEGFR,Ephrin receptor	NVP-BHG712 is a specific EphB4 inhibitor with ED50 of 25 nM that discriminates between VEGFR and EphB4 inhibition; also shows activity against c-Raf, c-Src and c-Abl with IC50 of 0.395 ŒºM, 1.266 ŒºM and 1.667 ŒºM, respectively.	200	Protein Tyrosine Kinase	25	2500	250	0.35	1785.71	100	10000	17.8571	82.1429	G_4
S2214	AZ 960	kinase	354.36	JAK	AZ 960 is a novel ATP competitive JAK2 inhibitor with IC50 and Ki of <3 nM and 0.45 nM, 3-fold selectivity of AZ960 for JAK2 over JAK3.	200	JAK/STAT	1.5	150	250	0.35	107.143	100	10000	1.07143	98.9286	H_4
S2216	Mubritinib (TAK 165)	kinase	468.47	HER2	Mubritinib (TAK-165) is a potent inhibitor of HER2/ErbB2 with IC50 of 6 nM; no activity to EGFR, FGFR, PDGFR, JAK1, Src and Blk.	27	Protein Tyrosine Kinase	6	600	250	0.35	428.571	100	10000	4.28571	95.7143	A_5
S2218	PP242	kinase	308.34	mTOR,Autophagy	PP242 is a selective mTOR inhibitor with IC50 of 8 nM; targets both mTOR complexes with >10- and 100-fold selectivity for mTOR than PI3KŒ¥ or PI3KŒ±/Œ≤/Œ≥, respectively.	201	PI3K/Akt/mTOR	8	800	250	0.35	571.429	100	10000	5.71429	94.2857	B_5
S2310	Honokiol	kinase	266.334	MEK,Akt	Honokiol is the active principle of magnolia extract that inhibits Akt-phosphorylation and promotes ERK1/2phosphorylation. Phase 3.	198	PI3K/Akt/mTOR	10	1000	250	0.35	714.286	100	10000	7.14286	92.8571	C_5
S2386	Indirubin	kinase	262.26	GSK-3	Indirubin is a potent cyclin-dependent kinases and GSK-3Œ≤ inhibitor with IC50 of about 5 &mu;M and 0.6 &mu;M.	202	PI3K/Akt/mTOR	600	60000	250	0.35	42857.1	100	10000	428.571	-328.571	D_5
S2503	Racecadotril	GPCR	385.48	Opioid Receptor	Racecadotril is a peripherally acting enkephalinase inhibitor with an IC50 of 4.5 ŒºM	57	Neuronal Signaling	4500	450000	250	0.35	321429	100	10000	35	0	E_5
S2542	Phenformin HCl	kinase	241.72	AMPK	Phenformin hydrochloride is a hydrochloride salt of phenformin that is an anti-diabetic drug from the biguanide class.	198	PI3K/Akt/mTOR	10	1000	250	0.35	714.286	100	10000	7.14286	92.8571	F_5
S2670	A-674563	kinase	358.44	PKA,CDK,Akt	A-674563 is an Akt1 inhibitor with Ki of 11 nM, modest potent to PKA and >30-fold selective for Akt1 over PKC.	200	PI3K/Akt/mTOR	11	1100	250	0.35	785.714	100	10000	7.85714	92.1429	G_5
S2672	PF-00562271	kinase	665.66	FAK	PF-00562271 is the benzenesulfonate salt of PF-562271, which is a potent, ATP-competitive, reversible inhibitor of FAK with IC50 of 1.5 nM, ~10-fold less potent for Pyk2 than FAK and >100-fold selectivity against other protein kinases, except for some CDKs. Phase 1.	21	Angiogenesis	2	200	250	0.35	142.857	100	10000	1.42857	98.5714	H_5
S2680	Ibrutinib (PCI-32765)	kinase	440.5	BTK	Ibrutinib is a potent and highly selective Btk inhibitor with IC50 of 0.5 nM, modestly potent to Bmx, CSK, FGR, BRK, HCK, less potent to EGFR, Yes, ErbB2, JAK3, etc.	199	Angiogenesis	5.6	560	250	0.35	400	100	10000	4	96	A_6
S2696	GDC-0980 (RG7422)	kinase	498.6	mTOR,PI3K	GDC-0980 (RG7422) is a potent, class I PI3K inhibitor for PI3KŒ±/Œ≤/Œ¥/Œ≥ with IC50 of 5 nM/27 nM/7 nM/14 nM, respectively. Also a mTOR inhibitor with Ki of 17 nM, and highly selective versus others PIKK family kinases. Phase 2.	40	PI3K/Akt/mTOR	17	1700	250	0.35	1214.29	100	10000	12.1429	87.8571	B_6
S2697	A-769662	kinase	360.39	AMPK	A-769662 is a potent, reversible AMPK activator with EC50of 0.8 ŒºM, little effect on GPPase/FBPase activity.	199	PI3K/Akt/mTOR	800	80000	250	0.35	57142.9	100	10000	571.429	-471.429	C_6
S2759	CUDC-907	kinase	508.55	PI3K,HDAC	CUDC-907 is a dual PI3K and HDAC inhibitor for PI3KŒ± and HDAC1/2/3/10 with IC50 of 19 nM and 1.7 nM/5 nM/1.8 nM/2.8 nM, respectively. Phase 1.	200	Cytoskeletal Signaling	2.8	280	250	0.35	200	100	10000	2	98	D_6
S2816	Tyrphostin AG 879	kinase	316.46	HER2	Tyrphostin AG 879 potently inhibits HER2/ErbB2 with IC50 of 1 ŒºM, 100- and 500-fold higher selective to ErbB2 than PDGFR and EGFR.	113	Protein Tyrosine Kinase	1000	100000	250	0.35	71428.6	100	10000	714.286	-614.286	E_6
S2843	BI-D1870	kinase	391.42	S6 Kinase	BI-D1870 is an ATP-competitive inhibitor of S6 ribosome for RSK1/2/3/4 with IC50 of 31 nM/24 nM/18 nM/15 nM, respectively; 10- to 100-fold selectivity for RSK than MST2, GSK-3Œ≤, MARK3, CK1 and Aurora B.	199	PI3K/Akt/mTOR	21	2100	250	0.35	1500	100	10000	15	85	F_6
S2899	GNF-2	kinase	374.32	Bcr-Abl	GNF-2 is a highly selective non-ATP competitive inhibitor of Bcr-Abl, shows no activity to Flt3-ITD, Tel-PDGFR, TPR-MET and Tel-JAK1 transformed tumor cells.	200	Angiogenesis	14	1400	250	0.35	1000	100	10000	10	90	G_6
S7293	ZCL278	kinase	584.89	Rac	ZCL278 is a selective Cdc42 GTPase inhibitor with Kd of 11.4 ŒºM.	170	Cell Cycle	1000	100000	250	0.35	71428.6	100	10000	35	0	H_6
S7327	ID-8	kinase	298.29	Others	ID-8 is a DYRK inhibitor, and sustains embryonic stem cell self-renewal in long-term culture.	201	Others	1000	100000	250	0.35	71428.6	100	10000	35	0	A_7
S8031	NSC 23766	kinase	530.96	Rac	NSC 23766 is an inhibitor of Rac GTPase targeting Rac activation by guanine nucleotide exchange factors (GEFs) with IC50 of ~50 ŒºM; does not inhibit the closely related targets, Cdc42 or RhoA.	199	Cell Cycle	1000	100000	250	0.35	71428.6	100	10000	35	0	B_7
Each drug in a pair was delivered at a final concentration of 10x (not 100x) medianIC50 (above); total drug1 + drug2 + DMSO solvent volume = 0.7 ul
stockWellID	pairID	drug1	drug2	drug1deliveredWell	drug2deliveredWell
A_1	pair_1	PP242	Selumetinib (AZD6244)	B_5	A_1
B_1	pair_2	GDC-0879	Afatinib (BIBW2992)	D_2	B_1
C_1	pair_3	BX-795	Bosutinib (SKI-606)	C_3	C_1
D_1	pair_4	Everolimus (RAD001)	PD184352 (CI-1040)	G_2	D_1
E_1	pair_5	Rigosertib (ON-01910)	Ridaforolimus (Deforolimus, MK-8669)	E_3	E_1
F_1	pair_6	Genistein	Sorafenib Tosylate	D_3	G_1
G_1	pair_7	GNF-2	NVP-AEW541	G_6	F_1
H_1	pair_8	CP-724714	Temsirolimus (CCI-779, NSC 683864)	A_3	H_1
A_2	pair_9	Honokiol	AC480 (BMS-599626)	C_5	A_2
B_2	pair_10	JNJ-7706621	SB202190 (FHPI)	B_3	B_2
C_2	pair_11	PF-00562271	Racecadotril	H_5	NA
D_2	pair_12	VX-745	GSK1904529A	F_3	C_2
E_2	pair_13	Ibrutinib (PCI-32765)	BI 2536	A_6	E_2
F_2	pair_14	CUDC-907	GSK690693	D_6	F_2
G_2	pair_15	PHT-427	SNS-032 (BMS-387032)	A_4	H_2
H_2	pair_16	A-769662	SP600125	C_6	G_3
A_3	pair_17	Mubritinib (TAK 165)	AT7867	A_5	B_4
B_3	pair_18	ID-8	Ponatinib (AP24534)	A_7	H_3
C_3	pair_19	ZCL278	H 89 2HCl	H_6	C_4
D_3	pair_20	AZ 960	TWS119	H_4	D_4
E_3	pair_21	GDC-0980 (RG7422)	RAF265 (CHIR-265)	B_6	E_4
F_3	pair_22	NSC 23766	PF-4708671	B_7	F_4
G_3	pair_23	Phenformin HCl	NVP-BHG712	F_5	G_4
H_3	pair_24	Indirubin	Tyrphostin AG 879	D_5	E_6
A_4	pair_25	A-674563	BI-D1870	G_5	F_6
Note: above conditions included on "RNAtagTest6 (fibroblast)" and "iCardTest6 (iPSC-CM)" plates, with randomized well positions
