## Supplementary Table 2 for "Responsiveness to perturbations is a hallmark of transcription factors that maintain cell identity"

### Sheet: Sheet1
pLKO.1-based shRNA sequences
Gene_ID	Symbol	RefSeq	species	#_clones	clone_#	TRC_ID	TRC_ver	Plate	row	col	Freezer	Freez_loc	Sense_seq	Region	Validated	Cell_Line	method	level
1051	CEBPB	NM_005194.3	0	4	8393	TRCN0000007440	1	AAC18	D	5	HTSC03	A.2.1.II	CCCGTGGTGTTATTTAAAGAA	3UTR	Yes	A549	SYBR	0.73
1051	CEBPB	NM_005194.3	0	4	8394	TRCN0000007441	1	AAC18	D	6	HTSC03	A.2.1.II	CCTGCCTTTAAATCCATGGAA	CDS	0	0	0	0
1051	CEBPB	NM_005194.3	0	4	8395	TRCN0000007442	1	AAC18	D	7	HTSC03	A.2.1.II	CGACTTCCTCTCCGACCTCTT	CDS	0	0	0	0
1051	CEBPB	NM_005194.3	0	4	8396	TRCN0000007443	1	AAC18	D	8	HTSC03	A.2.1.II	GCACAGCGACGAGTACAAGAT	CDS	0	0	0	0
3399	ID3	NM_002167.4	0	5	15825	TRCN0000017303	1	AAD14	G	9	HTSC03	A.2.4.VI	GCCCACTTGACTTCACCAAAT	3UTR	Yes	A549	SYBR	0.9
3399	ID3	NM_002167.4	0	5	15827	TRCN0000017305	1	AAD14	G	11	HTSC03	A.2.4.VI	CATCGACTACATTCTCGACCT	CDS	0	0	0	0
3399	ID3	NM_002167.4	0	5	15828	TRCN0000017306	1	AAD14	G	12	HTSC03	A.2.4.VI	TCAGCTTAGCCAGGTGGAAAT	CDS	0	0	0	0
3399	ID3	NM_002167.4	0	5	87847	TRCN0000017307	1	AAU62	A	7	HTSC03	C.3.4.V	CGCTGAGCTTGCTGGACGACA	CDS	Yes	A549	SYBR	0.57
3399	ID3	NM_002167.4	0	5	133478	TRCN0000274038	V2.0	LAB25	D	2	HTSC03	E.1.3.II	GCTCACTCCGGAACTTGTCAT	CDS	Yes	A549	SYBR	0.56
51450	PRRX2	NM_016307.3	0	5	13132	TRCN0000014778	1	AAC85	G	4	HTSC03	A.2.3.IV	CTGGGTGGACAGCAATAGAAA	3UTR	Yes	MCH58	SYBR	0.75
51450	PRRX2	NM_016307.3	0	5	13133	TRCN0000014779	1	AAC85	G	5	HTSC03	A.2.3.IV	CCAGATTATCTCTCCTGGACA	CDS	0	0	0	0
51450	PRRX2	NM_016307.3	0	5	13134	TRCN0000014780	1	AAC85	G	6	HTSC03	A.2.3.IV	ACCACGTTCAACAGCAGCCAA	CDS	0	0	0	0
51450	PRRX2	NM_016307.3	0	5	90024	TRCN0000014782	1	AXA11	F	12	HTSC03	C.4.1.V	CCCTGAGTCCAGATTATCTCT	CDS	Yes	MCH58	SYBR	0.87
51450	PRRX2	NM_016307.3	0	5	90025	TRCN0000014781	1	AXA11	G	1	HTSC03	C.4.1.V	CCGTCTCAAGGCCAAGGAGTT	CDS	Yes	MCH58	SYBR	0.69
861	RUNX1	NM_001754.4	0	10	11940	TRCN0000013658	1	AAC73	C	12	HTSC03	A.2.2.VII	GCCTTGAAATACCTGTTTCTT	3UTR	0	0	0	0
861	RUNX1	NM_001754.4	0	10	11941	TRCN0000013659	1	AAC73	D	1	HTSC03	A.2.2.VII	CCTACGATCAGTCCTACCAAT	CDS	Yes	MCF7	SYBR	0.67
861	RUNX1	NM_001754.4	0	10	11942	TRCN0000013660	1	AAC73	D	2	HTSC03	A.2.2.VII	CCTCGAAGACATCGGCAGAAA	CDS	Yes	MCF7	SYBR	0.82
861	RUNX1	NM_001754.4	0	10	11943	TRCN0000013661	1	AAC73	D	3	HTSC03	A.2.2.VII	CGGTCGAAGTGGAAGAGGGAA	CDS	0	0	0	0
861	RUNX1	NM_001754.4	0	10	11944	TRCN0000013662	1	AAC73	D	4	HTSC03	A.2.2.VII	CACAGTGCTTCATGAGAGAAT	CDS	0	0	0	0
Gene_ID	Symbol	RefSeq	species	#_clones	clone_#	TRC_ID	TRC_ver	Plate	row	col	Well	Freezer	Freez_loc	Sense_seq	Region	Validated	Cell_Line	method	level	Dest_pl	Well
6498	SKIL	NM_001145097.2	human	5	58293	TRCN0000107120	1	AAN16	B	9	B9	HTSC03	B.4.1.VII	GCATGACGATAACTAGGCATT	3UTR	0	0	0	0	Raj_01	A1
6498	SKIL	NM_001145097.2	human	5	58294	TRCN0000107121	1	AAN16	B	10	B10	HTSC03	B.4.1.VII	GCTATCTTCATGTGAACCAAA	CDS	0	0	0	0	Raj_01	B1
6498	SKIL	NM_001145097.2	human	5	58295	TRCN0000107122	1	AAN16	B	11	B11	HTSC03	B.4.1.VII	CCTGTACTTCTGTTCCTGAAA	CDS	0	0	0	0	Raj_01	C1
6498	SKIL	NM_001145097.2	human	5	58296	TRCN0000107123	1	AAN16	B	12	B12	HTSC03	B.4.1.VII	CGGGAAGCAAGACAGAAGTTA	CDS	0	0	0	0	Raj_01	D1
6498	SKIL	NM_001145097.2	human	5	58297	TRCN0000107124	1	AAN16	C	1	C1	HTSC03	B.4.1.VII	CCATTGCTCATCCCTTCAGAT	CDS	0	0	0	0	Raj_01	E1
8531	YBX3	NM_003651.4	human	10	135970	TRCN0000280387	V2.0	LAB51	C	10	C10	HTSC03	E.1.4.IV	CAGAAATGGATATGGATTTAT	CDS	Yes	A549	SYBR	0.76	Raj_01	F1
8531	YBX3	NM_003651.4	human	10	135971	TRCN0000280384	V2.0	LAB51	C	11	C11	HTSC03	E.1.4.IV	CGGAAATATCTGCGCAGTGTA	CDS	Yes	A549	SYBR	0.78	Raj_01	G1
8531	YBX3	NM_003651.4	human	10	135972	TRCN0000280385	V2.0	LAB51	C	12	C12	HTSC03	E.1.4.IV	CCAAAGAAACATCCAAGCAAT	3UTR	Yes	A549	SYBR	0.89	Raj_01	H1
8531	YBX3	NM_003651.4	human	10	135973	TRCN0000280386	V2.0	LAB51	D	1	D1	HTSC03	E.1.4.IV	CCGTCTGTTCGCCGTGGATAT	CDS	Yes	A549	SYBR	0.72	Raj_01	A2
8531	YBX3	NM_003651.4	human	10	135974	TRCN0000297824	V2.0	LAB51	D	2	D2	HTSC03	E.1.4.IV	CGGTTCATCGAAATCCAACTT	CDS	Yes	A549	SYBR	0.92	Raj_01	B2
8848	TSC22D1	NM_183422.3	human	9	11548	TRCN0000013290	1	AAC69	C	4	C4	HTSC03	A.2.2.VI	CGCTTCTGTGAGACTTGATAA	CDS	Yes	A549	SYBR	0.87	Raj_01	C2
8848	TSC22D1	NM_183422.3	human	9	140975	TRCN0000329852	V2.0	LAC04	D	11	D11	HTSC03	E.2.2.VII	GGTGCAAGTGTGGTAGCTATT	CDS	Yes	A549	SYBR	0.92	Raj_01	D2
8848	TSC22D1	NM_183422.3	human	9	140976	TRCN0000329929	V2.0	LAC04	D	12	D12	HTSC03	E.2.2.VII	GAGCAAATCAAAGAACTAATA	CDS	Yes	A549	SYBR	0.88	Raj_01	E2
8848	TSC22D1	NM_183422.3	human	9	140977	TRCN0000329850	V2.0	LAC04	E	1	E1	HTSC03	E.2.2.VII	GCCTCTTTCTTCTCAAACAAT	3UTR	Yes	A549	SYBR	0.78	Raj_01	F2
8848	TSC22D1	NM_183422.3	human	9	140978	TRCN0000329849	V2.0	LAC04	E	2	E2	HTSC03	E.2.2.VII	CGCTTCTGTGAGACTTGATAA	CDS	Yes	A549	SYBR	0.89	Raj_01	G2
3397	ID1	NM_002165.3	human	4	17174	TRCN0000019029	1	AAD30	H	2	H2	HTSC03	A.3.1.IV	CCTACTAGTCACCAGAGACTT	3UTR	Yes	A549	SYBR	0.91	Raj_01	H2
3397	ID1	NM_002165.3	human	4	17176	TRCN0000019031	1	AAD30	H	4	H4	HTSC03	A.3.1.IV	ACTCGGAATCCGAAGTTGGAA	CDS	0	0	0	0	Raj_01	A3
3397	ID1	NM_002165.3	human	4	17177	TRCN0000019032	1	AAD30	H	5	H5	HTSC03	A.3.1.IV	CGGCTGTTACTCACGCCTCAA	CDS	0	0	0	0	Raj_01	B3
3397	ID1	NM_002165.3	human	4	17178	TRCN0000019033	1	AAD30	H	6	H6	HTSC03	A.3.1.IV	GCAGGTAAACGTGCTGCTCTA	CDS	0	0	0	0	Raj_01	C3
51621	KLF13	NM_015995.3	human	10	142842	TRCN0000274435	V2.0	LAC23	H	6	H6	HTSC03	E.2.3.VI	GCGAGAAAGTTTACGGGAAAT	CDS	Yes	A549	SYBR	0.92	Raj_01	D3
51621	KLF13	NM_015995.3	human	10	142843	TRCN0000369287	V2.0	LAC23	H	7	H7	HTSC03	E.2.3.VI	CCTTACTCTGTACATAGATTT	3UTR	Yes	A549	SYBR	0.81	Raj_01	E3
51621	KLF13	NM_015995.3	human	10	142849	TRCN0000274434	V2.0	LAC24	A	1	A1	HTSC03	E.2.3.VII	ACCAAATTGCACAATAGATAC	3UTR	Yes	A549	SYBR	0.66	Raj_01	F3
51621	KLF13	NM_015995.3	human	10	142850	TRCN0000274433	V2.0	LAC24	A	2	A2	HTSC03	E.2.3.VII	GAGGAAGCACAAGTGCCACTA	CDS	Yes	A549	SYBR	0.75	Raj_01	G3
51621	KLF13	NM_015995.3	human	10	142851	TRCN0000349616	V2.0	LAC24	A	3	A3	HTSC03	E.2.3.VII	CGGGAAATCTTCGCACCTCAA	CDS	Yes	A549	SYBR	0.57	Raj_01	H3
29956	CERS2	NM_022075.4	human	9	20082	TRCN0000021751	1	AAD61	B	6	B6	HTSC03	A.3.2.VII	CCAGTATTGGTACTACATGAT	CDS	Yes	293T/17	SYBR	0.54	Raj_01	A4
29956	CERS2	NM_022075.4	human	9	132896	TRCN0000276378	V2.0	LAB19	C	8	C8	HTSC03	E.1.2.VII	CTGCGCTATAGGGTCACTTTA	3UTR	Yes	293T/17	SYBR	0.7	Raj_01	B4
29956	CERS2	NM_022075.4	human	9	132897	TRCN0000276340	V2.0	LAB19	C	9	C9	HTSC03	E.1.2.VII	CAACGCCACCTTGGAACATTT	CDS	Yes	293T/17	SYBR	0.58	Raj_01	C4
29956	CERS2	NM_022075.4	human	9	132898	TRCN0000276376	V2.0	LAB19	C	10	C10	HTSC03	E.1.2.VII	CCTGCCTTCTTTGGCTATTAC	CDS	Yes	293T/17	SYBR	0.75	Raj_01	D4
29956	CERS2	NM_022075.4	human	9	132899	TRCN0000276339	V2.0	LAB19	C	11	C11	HTSC03	E.1.2.VII	TGGAGTCAGCCAAGATGTTTA	CDS	Yes	293T/17	SYBR	0.87	Raj_01	E4
23367	LARP1	NM_033551.2	human	16	101306	TRCN0000150984	V1.5	ABA98	C	2	C2	HTSC03	D.1.3.II	CAAGAAGTCGAGAACTTCAAA	CDS	Yes	A549	SYBR	0.82	Raj_01	F4
23367	LARP1	NM_033551.2	human	16	101308	TRCN0000155395	V1.5	ABA98	C	4	C4	HTSC03	D.1.3.II	CGCCAAAGAAGGCTACAGATA	CDS	Yes	A549	SYBR	0.8	Raj_01	G4
23367	LARP1	NM_033551.2	human	16	134433	TRCN0000281136	V2.0	LAB35	C	9	C9	HTSC03	E.1.3.V	GCAAGAATACCTCGGCAAATT	CDS	Yes	A549	SYBR	0.86	Raj_01	H4
23367	LARP1	NM_033551.2	human	16	134434	TRCN0000281139	V2.0	LAB35	C	10	C10	HTSC03	E.1.3.V	GCACTCGAACACACAGACTTT	CDS	Yes	A549	SYBR	0.74	Raj_01	A5
23367	LARP1	NM_033551.2	human	16	134435	TRCN0000281135	V2.0	LAB35	C	11	C11	HTSC03	E.1.3.V	GCTGGACATATTCAAGGATTT	CDS	Yes	A549	SYBR	0.87	Raj_01	B5
6926	TBX3	NM_005996.3	human	5	5690	TRCN0000005076	1	AAB89	C	2	C2	HTSC03	A.1.3.VI	CGTGGTTTATATGTCCGGGAT	3UTR	0	0	0	0	Raj_01	C5
6926	TBX3	NM_005996.3	human	5	5691	TRCN0000005077	1	AAB89	C	3	C3	HTSC03	A.1.3.VI	GCATACCAGAATGATAAGATA	CDS	0	0	0	0	Raj_01	D5
6926	TBX3	NM_005996.3	human	5	5692	TRCN0000005078	1	AAB89	C	4	C4	HTSC03	A.1.3.VI	GCTGCTGATGACTGTCGTTAT	CDS	0	0	0	0	Raj_01	E5
6926	TBX3	NM_005996.3	human	5	5693	TRCN0000005079	1	AAB89	C	5	C5	HTSC03	A.1.3.VI	CGTCACTTTCCACAAACTGAA	CDS	0	0	0	0	Raj_01	F5
6926	TBX3	NM_005996.3	human	5	5694	TRCN0000005080	1	AAB89	C	6	C6	HTSC03	A.1.3.VI	CCAAGCCGATCATGGATCAAT	CDS	0	0	0	0	Raj_01	G5
253461	ZBTB38	NM_001080412.2	human	5	121975	TRCN0000237972	V2.0	LAA04	E	7	E7	HTSC03	D.4.1.IV	AGCATTATAAGCTGGTAATTT	3UTR	0	0	0	0	Raj_01	H5
253461	ZBTB38	NM_001080412.2	human	5	121976	TRCN0000237976	V2.0	LAA04	E	8	E8	HTSC03	D.4.1.IV	GTATCCAACTTAGAGGTTAAT	CDS	0	0	0	0	Raj_01	A6
253461	ZBTB38	NM_001080412.2	human	5	121977	TRCN0000237974	V2.0	LAA04	E	9	E9	HTSC03	D.4.1.IV	ATACGGGAGAAAGACGATATC	CDS	0	0	0	0	Raj_01	B6
253461	ZBTB38	NM_001080412.2	human	5	128139	TRCN0000237975	V2.0	LAA68	G	3	G3	HTSC03	D.4.4.IV	CCTAGTGTCTATCCGTATAAA	CDS	Yes	A549	SYBR	0.54	Raj_01	C6
253461	ZBTB38	NM_001080412.2	human	5	128140	TRCN0000237973	V2.0	LAA68	G	4	G4	HTSC03	D.4.4.IV	ATCACGAGCAGAGGCATATTC	CDS	Yes	A549	SYBR	0.75	Raj_01	D6
84913	ATOH8	NM_032827.6	human	5	15497	TRCN0000016993	1	AAD11	D	5	D5	HTSC03	A.2.4.V	CTCGTCAATTTCACACGTAAT	CDS	Yes	A549	SYBR	0.52	Raj_01	E6
84913	ATOH8	NM_032827.6	human	5	15498	TRCN0000016994	1	AAD11	D	6	D6	HTSC03	A.2.4.V	GTGCTACTCATATGGGCAGAA	CDS	Yes	A549	SYBR	0.6	Raj_01	F6
84913	ATOH8	NM_032827.6	human	5	15499	TRCN0000016995	1	AAD11	D	7	D7	HTSC03	A.2.4.V	GAAAGTTCCTACTCGTCAATT	CDS	Yes	A549	SYBR	0.83	Raj_01	G6
84913	ATOH8	NM_032827.6	human	5	15500	TRCN0000016996	1	AAD11	D	8	D8	HTSC03	A.2.4.V	GAACGGCCTTAAGAAGCTCAA	CDS	Yes	A549	SYBR	0.74	Raj_01	H6
84913	ATOH8	NM_032827.6	human	5	15501	TRCN0000016997	1	AAD11	D	9	D9	HTSC03	A.2.4.V	CCTGAGGATCGCCTGTAACTA	CDS	0	0	0	0	Raj_01	A7
22834	ZNF652	NM_001145365.1	human	14	135858	TRCN0000297719	V2.0	LAB50	B	6	B6	HTSC03	E.1.4.III	GCACATGAACGTTACTCATAG	CDS	Yes	293T/17	SYBR	0.87	Raj_01	B7
22834	ZNF652	NM_001145365.1	human	14	135859	TRCN0000297715	V2.0	LAB50	B	7	B7	HTSC03	E.1.4.III	ATCGGGAAGGCTGTGAGATTA	3UTR	Yes	293T/17	SYBR	0.5	Raj_01	C7
22834	ZNF652	NM_001145365.1	human	14	135860	TRCN0000278523	V2.0	LAB50	B	8	B8	HTSC03	E.1.4.III	TAGTGGAGGTAAACCTTAATA	CDS	Yes	293T/17	SYBR	0.84	Raj_01	D7
22834	ZNF652	NM_001145365.1	human	14	135861	TRCN0000279618	V2.0	LAB50	B	9	B9	HTSC03	E.1.4.III	CCTGTCCACCAAAGTGTACAA	CDS	Yes	293T/17	SYBR	0.79	Raj_01	E7
22834	ZNF652	NM_001145365.1	human	14	135862	TRCN0000279635	V2.0	LAB50	B	10	B10	HTSC03	E.1.4.III	CGCATGCAGATTTGTGATAAA	CDS	Yes	293T/17	SYBR	0.8	Raj_01	F7
4776	NFATC4	NM_004554.4	human	5	12905	TRCN0000014563	1	AAC83	D	5	D5	HTSC03	A.2.3.III	GCCCAGAAGTTGGAAAGAGAT	3UTR	0	0	0	0	Raj_01	G7
4776	NFATC4	NM_004554.4	human	5	12906	TRCN0000014564	1	AAC83	D	6	D6	HTSC03	A.2.3.III	GCTGGAATTTAAGCTGGTGTT	CDS	0	0	0	0	Raj_01	H7
4776	NFATC4	NM_004554.4	human	5	12907	TRCN0000014565	1	AAC83	D	7	D7	HTSC03	A.2.3.III	CTTGCGAAACTCCTTACCTAT	CDS	0	0	0	0	Raj_01	A8
4776	NFATC4	NM_004554.4	human	5	12908	TRCN0000014566	1	AAC83	D	8	D8	HTSC03	A.2.3.III	CGGAATTCAGACATTGAGCTT	CDS	0	0	0	0	Raj_01	B8
4776	NFATC4	NM_004554.4	human	5	12909	TRCN0000014567	1	AAC83	D	9	D9	HTSC03	A.2.3.III	CCTACCCAGAGTTTCAGGTTT	CDS	0	0	0	0	Raj_01	C8
Controls used
Supplier	Cat. No.	Description
Sigma	SHC001	Emply pLKO.1 vector
Sigma	SHC002	Scrambled targeting sequence in pLKO.1 backbone
Sigma	SHC003	pLKO.1-TurboGFP
Sigma	SHC007	Luciferase-targeting sequence in pLKO.1 backbone
