## Supplementary Table 3 for "Responsiveness to perturbations is a hallmark of transcription factors that maintain cell identity"

### Sheet: Sheet1
Primer design to include attB sites, kozak, AND A STOP CODON for each of the 7 new ORFs: SP3, ZBTB10, ZBTB44, NFIA, SSH2, ZNF770, ZFP91
attB1: GGGG ACA AGT TTG TAC AAA AAA GCA GGC TTC
kozak: GCCACC followed by ATG start
so: attB1-ORF-F1 = attB1 kozak start 18 sense nt from gene
attB2 and stop: GGGG AC CAC TTT GTA CAA GAA AGC TGG GTT TTA
so: attB2-ORF-R1 = attB2 TTA 18 revcomp from Cterm of CDS
name	primer sequence	quantity	purification	template-specific sequence	predicted product size (kbp)	template	Tm (template-specific only, not including starts or stops)	Annealing temp to use (first) based only on cDNA-complementary section	Annealing temp to use (if first fails) based on full amplicon complementarity
attB1-SP3-F1	GGGG ACA AGT TTG TAC AAA AAA GCA GGC TTC GCCACC ATG ATGACCGCTCCCGAAAAG	25nm	STD	ATGACCGCTCCCGAAAAG	2.4	pLX304-SP3	54	50	65
attB2-SP3-R1	GGGG AC CAC TTT GTA CAA GAA AGC TGG GTT TTA TGTCTCATTTCCAGAAAC	25nm	STD	TGTCTCATTTCCAGAAAC	2.4	pLX304-SP3	46	50	65
attB1-ZBTB10-F1	GGGG ACA AGT TTG TAC AAA AAA GCA GGC TTC GCCACC ATG CAGGACGGCGCGTCCCTG	25nm	STD	CAGGACGGCGCGTCCCTG	2.1	pLX304-ZBTB10	62	56	65
attB2-ZBTB10-R1	GGGG AC CAC TTT GTA CAA GAA AGC TGG GTT TTA ATCATCTAGAGACATACAAACTTC	25nm	STD	ATCATCTAGAGACATACAAACTTC	2.1	pLX304-ZBTB10	50	56	65
attB1-ZBTB44-F1	GGGG ACA AGT TTG TAC AAA AAA GCA GGC TTC GCCACC ATG ggtgtgaaaacatttactca	25nm	STD	ggtgtgaaaacatttactca	1.4	pLX304-ZBTB44	48	50	65
attB2-ZBTB44-R1	GGGG AC CAC TTT GTA CAA GAA AGC TGG GTT TTA aggaaatcacttcatgctt	25nm	STD	aggaaatcacttcatgctt	1.4	pLX304-ZBTB44	49	50	65
attB1-NFIA-F1	GGGG ACA AGT TTG TAC AAA AAA GCA GGC TTC GCCACC ATG TATTCTCCGCTCTGTCTC	25nm	STD	TATTCTCCGCTCTGTCTC	1.5	cDNA	50	50	65	note: there will be several isoforms--pick the largest
attB2-NFIA-R1	GGGG AC CAC TTT GTA CAA GAA AGC TGG GTT TTA TCCCAGGTACCAGGACTG	25nm	STD	TCCCAGGTACCAGGACTG	1.5	cDNA	54	50	65
attB1-SSH2-F1	GGGG ACA AGT TTG TAC AAA AAA GCA GGC TTC GCCACC ATG ATTCCTTACTTCTCCGCC	25nm	STD	ATTCCTTACTTCTCCGCC	0.6	pLX304-SSH2	50	50	65
attB2-SSH2-R1	GGGG AC CAC TTT GTA CAA GAA AGC TGG GTT TTA ttcttccaccaatagtacatc	25nm	STD	ttcttccaccaatagtacatc	0.6	pLX304-SSH2	49	50	65
attB1-ZNF770-F1	GGGG ACA AGT TTG TAC AAA AAA GCA GGC TTC ACC ATG ATGGCTGAAAACAATTTAAAAAT	25nm	STD	ATGGCTGAAAACAATTTAAAAAT	2.1	pLX304-ZNF770	48	50	65
attB2-ZNF770-R1	GGGG AC CAC TTT GTA CAA GAA AGC TGG GTT TTA CATAACCGAATCTAAGGCAAC	25nm	STD	CATAACCGAATCTAAGGCAAC	2.1	pLX304-ZNF770	51	50	65
attB1-ZFP91-F1	GGGG ACA AGT TTG TAC AAA AAA GCA GGC TTC GCCACC ATG CCGGGGGAGACGGAAGAG	25nm	STD	CCGGGGGAGACGGAAGAG	1.7	pLX304-ZFP91	58	56	65
attB2-ZFP91-R1	GGGG AC CAC TTT GTA CAA GAA AGC TGG GTT TTA AGGTCCGGCAGAGTCTGA	25nm	STD	AGGTCCGGCAGAGTCTGA	1.7	pLX304-ZFP91	56	56	65
attB1-ZNF91-F1	GGGG ACA AGT TTG TAC AAA AAA GCA GGC TTC GCCACC ATG CCAGGAACCCCTGGAAGC	25nm	STD	CCAGGAACCCCTGGAAGC	3.6	cDNA	56
attB2-ZNF91-R1	GGGG AC CAC TTT GTA CAA GAA AGC TGG GTT TTA gtagagaaggggtttcac	25nm	STD	gtagagaaggggtttcac	3.6	cDNA	52
attB1-ZNF608-F1	GGGG ACA AGT TTG TAC AAA AAA GCA GGC TTC GCCACC ATG TCAGTGAACATTTCTACT	25nm	STD	TCAGTGAACATTTCTACT	4.5	cDNA	44
attB2-ZNF608-R1	GGGG AC CAC TTT GTA CAA GAA AGC TGG GTT TTA TTCTCTTCTTTGTCCAGG	25nm	STD	TTCTCTTCTTTGTCCAGG	4.5	cDNA	48
attB1-RLF-F1	GGGG ACA AGT TTG TAC AAA AAA GCA GGC TTC GCCACC ATG GCGGACGGAAAGGGAGAC	25nm	STD	GCGGACGGAAAGGGAGAC	5.7	cDNA	57
attB2-RLF-R1	GGGG AC CAC TTT GTA CAA GAA AGC TGG GTT TTA TGAACTTCCTACACAAAGCTC	25nm	STD	TGAACTTCCTACACAAAGCTC	5.7	cDNA	52
attB1-ZBTB34-F1	GGGG ACA AGT TTG TAC AAA AAA GCA GGC TTC GCCACC ATG GACAGCAGCAGTTTTATTCAG	25nm	STD	GACAGCAGCAGTTTTATTCAG	1.5	cDNA	52
attB2-ZBTB34-R1	GGGG AC CAC TTT GTA CAA GAA AGC TGG GTT TTA ATCGGGAGCATCAGACAC	25nm	STD	ATCGGGAGCATCAGACAC	1.5	cDNA	53
attB1-CASZ1-F1	GGGG ACA AGT TTG TAC AAA AAA GCA GGC TTC GCCACC ATG GATCTTGGAACAGCTGAGGGC	25nm	STD	GATCTTGGAACAGCTGAGGGC	5.3	cDNA	57
attB2-CASZ1-R1	GGGG AC CAC TTT GTA CAA GAA AGC TGG GTT TTA GGGCGAGGAGGCTGCAGT	25nm	STD	GGGCGAGGAGGCTGCAGT	5.3	cDNA	61
attB1-TSC22D3-F1	GGGG ACA AGT TTG TAC AAA AAA GCA GGC TTC GCCACC ATG AACACCGAAATGTATCAGACC	25nm	STD	AACACCGAAATGTATCAGACC	0.5	cDNA	52
attB2-TSC22D3-R1	GGGG AC CAC TTT GTA CAA GAA AGC TGG GTT TTA CACCGCAGAACCACCAGG	25nm	STD	CACCGCAGAACCACCAGG	0.5	cDNA	57
NFIA-0012-F1	CTCCAAACCGCACACCCAGA	25nm	STD
NFIA-003-F1	CAAAAGAGAGAGTGAGAGCG	25nm	STD
NFIA-004-F1	TGAGCCTTACCGCATTTCAG	25nm	STD
NFIA-PCR-R1	ATGGCCTTTGCTGTTTGACC	25nm	STD
NFIA-RT	GAAGTCAGTGAGCAAGGGTA	25nm	STD
attB2-ZBTB44-R2	GGGG AC CAC TTT GTA CAA GAA AGC TGG GTT TTA ggaaatcacttcatgcttt	25nm	STD	ggaaatcacttcatgcttt
ZNF608-RT	GAAGGATATGCAAGGTTCAGG	25nm	STD
ZNF608-F1	AGAGAGCTCATCTTCAGGCA	25nm	STD	should be AGAGAGCTCATCTTCAGGAT
ZNF608-R1	GCGAGCCTGGTTACTGATAC	25nm	STD
ZNF91-RT	CTTATGTCTGGTTAGGGCTG	25nm	STD
ZNF91-F1	CAGGTATTGGAGAGCCACAG	25nm	STD
ZNF91-R1	TTAGTAAAGGTTGAAGACCG	25nm	STD
ZBTB34-RT	CCAGCGCACACAATGAGAAA	25nm	STD
ZBTB34-F1	GAGTACGCTTCATGTCAGTAG	25nm	STD
ZBTB34-R1	CTGGCAGATTTTGGATTAAGAG	25nm	STD
RLF-RT	AGCACCAAACAAGTGTACAG	25nm	STD
RLF-F1	GTTGCCTACGCGCTGGT	25nm	STD
RLF-R1	AACCAACTGGAGAGCTAATG	25nm	STD
HAND1-RT	GGAAATGGAGATAGGGCTGA	25nm	STD
HAND1-F1	ATGGAGCGGCGTTAATAGGG	25nm	STD
HAND1-R1	GGTGGAAGAGTGCGTCTTTG	25nm	STD
attB1-ZNF608-F1	GGGG ACA AGT TTG TAC AAA AAA GCA GGC TTC GCCACC ATG TCAGTGAACATTTCTACTGCA	25nm	STD	TCAGTGAACATTTCTACTGCA	4.5
attB2-ZNF608-R1	GGGG AC CAC TTT GTA CAA GAA AGC TGG GTT TTA TTCTCTTCTTTGTCCAGGAAAC	25nm	STD	TTCTCTTCTTTGTCCAGGAAAC	4.5
attB1-ZNF91-F1	GGGG ACA AGT TTG TAC AAA AAA GCA GGC TTC GCCACC ATG CCAGGAACCCCTGGAAGC	25nm	STD	CCAGGAACCCCTGGAAGC	3.6
attB2-ZNF91-R1	GGGG AC CAC TTT GTA CAA GAA AGC TGG GTT TTA gtagagaaggggtttcactgt	25nm	STD	gtagagaaggggtttcactgt	3.6
attB1-ZBTB34-F1	GGGG ACA AGT TTG TAC AAA AAA GCA GGC TTC GCCACC ATG GACAGCAGCAGTTTTATTCAG	25nm	STD	GACAGCAGCAGTTTTATTCAG	1.6
attB2-ZBTB34-R1	GGGG AC CAC TTT GTA CAA GAA AGC TGG GTT TTA ATCGGGAGCATCAGACAC	25nm	STD	ATCGGGAGCATCAGACAC	1.6
attB1-RLF-F1	GGGG ACA AGT TTG TAC AAA AAA GCA GGC TTC GCCACC ATG	25nm	STD
attB2-RLF-R1	GGGG AC CAC TTT GTA CAA GAA AGC TGG GTT TTA	25nm	STD
attB1-HAND1-F1	GGGG ACA AGT TTG TAC AAA AAA GCA GGC TTC GCCACC ATG	25nm	STD
attB2-HAND1-R1	GGGG AC CAC TTT GTA CAA GAA AGC TGG GTT TTA	25nm	STD
attB1-empty-F1	GGGG ACA AGT TTG TAC AAA AAA GCA GGC TTC GCTCCCGAAAAGGACGGC	25nm	STD
attB2-empty-R1	GGGG AC CAC TTT GTA CAA GAA AGC TGG GTT TTA GCCGTCCTTTTCGGGAGC	25nm	STD
RNA FISH probes
sequence	oligo name	probe set
tagggtgaatctagttccac	TNNT2_1	TNNT2
cgttgtacagagatcagcga	TNNT2_2	TNNT2
cttcctcagaagagctctgg	TNNT2_3	TNNT2
acctcttctatgtcagacat	TNNT2_4	TNNT2
accaagttgggcatgaacga	TNNT2_5	TNNT2
atcaaagtccactctctctc	TNNT2_6	TNNT2
aactcattcaggtccttctc	TNNT2_7	TNNT2
tcaaagtgagcctcgatcag	TNNT2_8	TNNT2
tcctgtctttgagagaaacg	TNNT2_9	TNNT2
tggatgtaacccccaaaatg	TNNT2_10	TNNT2
ctcagctgatcttcattcag	TNNT2_11	TNNT2
caagttatagatgctctgcc	TNNT2_12	TNNT2
ctgcaggtcgaacttctctg	TNNT2_13	TNNT2
ctcatatttctgctgcttga	TNNT2_14	TNNT2
gatcctgtttcggagaacat	TNNT2_15	TNNT2
agatctttggtgaaggaggc	TNNT2_16	TNNT2
catttccaaacaggagctgc	TNNT2_17	TNNT2
gtgtggtggctttttattac	TNNT2_18	TNNT2
aaggagcaatccactgcttg	NPPA_1	NPPA
gccagtaaaaggaggaagct	NPPA_2	NPPA
attagctctggtctgaccta	NPPA_3	NPPA
tggacacggcattgtacatg	NPPA_4	NPPA
ttgaaatccatcaggtctgc	NPPA_5	NPPA
cttccaaatggtccagcaaa	NPPA_6	NPPA
acctcatcttctaaaggcat	NPPA_7	NPPA
tcttcattcggctcactgag	NPPA_8	NPPA
cagatcgatcagaggagtcc	NPPA_9	NPPA
ctcagcttgctttttaggag	NPPA_10	NPPA
gatgggatgatcacaactcc	NPPA_11	NPPA
actttatctacagttagcat	NPPA_12	NPPA
gcgaggaagtcaccatcaaa	NPPA_13	NPPA
tttaatgcatggggtgggag	NPPA_14	NPPA
caggtgaggttctaccttaa	NPPA_15	NPPA
actttcaaaccactttcagt	NPPA_16	NPPA
For GAPDH probes, please see Padovan-Merhar et al., 2015
